# Renal medullary carcinomas depend upon *SMARCB1* loss and are sensitive to proteasome inhibition

**DOI:** 10.1101/487579

**Authors:** Andrew L. Hong, Yuen-Yi Tseng, Jeremiah Wala, Won Jun Kim, Bryan D. Kynnap, Mihir B. Doshi, Guillaume Kugener, Gabriel J. Sandoval, Thomas P. Howard, Ji Li, Xiaoping Yang, Michelle Tillgren, Mahmoud Ghandi, Abeer Sayeed, Rebecca Deasy, Abigail Ward, Brian McSteen, Katherine M. Labella, Paula Keskula, Adam Tracy, Cora Connor, Catherine M. Clinton, Alanna J. Church, Brian D. Crompton, Katherine A. Janeway, Barbara Van Hare, David Sandak, Ole Gjoerup, Pratiti Bandopadhayay, Paul A. Clemons, Stuart L. Schreiber, David E. Root, Prafulla C. Gokhale, Susan N. Chi, Elizabeth A. Mullen, Charles W. M. Roberts, Cigall Kadoch, Rameen Beroukhim, Keith L. Ligon, Jesse S. Boehm, William C. Hahn

**Affiliations:** Boston Children’s Hospital, 300 Longwood Avenue, Boston, Massachusetts, 02115, USA; Dana-Farber Cancer Institute, 450 Brookline Avenue, Boston, Massachusetts, 02215 USA; Broad Institute of Harvard and MIT, 415 Main Street, Cambridge, Massachusetts, 02142 USA; Rare Cancer Research Foundation, 112 S. Duke Street, Suite 101, Durham, NC 27701 USA; RMC Support, P.O. Box 73156, North Charleston, S.C. 29415 USA; St. Jude Children’s Research Hospital, St. Jude Children’s Research Hospital, 262 Danny Thomas Place, Memphis, Tennessee 38120, USA; Brigham and Women’s Hospital, 75 Francis Street, Boston, Massachusetts, 02115 USA

**Author notes:** **To whom correspondence should be addressed**: William C. Hahn, M.D., Ph.D., Department of Medical Oncology, Dana-Farber Cancer Institute, 450 Brookline Avenue, Dana 1538, Boston, MA 02215.

## Abstract

Renal medullary carcinoma (RMC) is a rare and deadly kidney cancer in patients of African descent with sickle cell trait. Through direct-to-patient outreach, we developed genomically faithful patient-derived models of RMC. Using whole genome sequencing, we identified intronic fusion events in one *SMARCB1* allele with concurrent loss of the other allele, confirming that SMARCB1 loss occurs in RMC. Biochemical and functional characterization of these RMC models revealed that RMC depends on the loss of *SMARCB1* for survival and functionally resemble other cancers that harbor loss of *SMARCB1*, such as malignant rhabdoid tumors or atypical teratoid rhabdoid tumors. We performed RNAi and CRISPR-Cas9 loss of function genetic screens and a small-molecule screen and identified *UBE2C* as an essential gene in SMARCB1 deficient cancers. We found that the ubiquitin-proteasome pathway was essential for the survival of SMARCB1 deficient cancers *in vitro* and *in vivo.* Genetic or pharmacologic inhibition of this pathway leads to G2/M arrest due to constitutive accumulation of cyclin B1. These observations identify a synthetic lethal relationship that may serve as a therapeutic approach for patients with SMARCB1 deficient cancers.
