## Supplementary material for "Renal medullary carcinomas depend upon *SMARCB1* loss and are sensitive to proteasome inhibition"

### Sheet: 2 FISH
Supp Table 2: FISH Summary of Observed Signal Patterns
Dual-fusion probe design: normal = 2R, 2G typical abnormal = 1R, 1G, 1F
R = Red [Chr.22 (q11.23): RP11-1112A23]
G = Green (Chr.22 (q11.23):RP11-662F7]
F = Yellow (fusion of Red and Green signals)
Sample Name	Signals observed	Number of nuclei = %
normal control	2F	83
	1R,1G,1F	10
	1F	2
	3F	1
	4F	3
	1R, 1F	1
Total		100
Sample Name	Signals observed	Number of nuclei = %
CLF_PEDS9001_T	1R,1F*	84
	2R,2F*	13
	1R,1G**	3
Total		100
Sample Name	Signals observed	Number of nuclei = %
CLF_PEDS0005_T1	1R,1F*	82
	2R,2F*	14
	1R,2F*	1
	1R,1G**	3
Total		100
