## Supplementary material for "Renal medullary carcinomas depend upon *SMARCB1* loss and are sensitive to proteasome inhibition"

### Sheet: 6 Differential expression
Supp Table 6: Differential Expression
Gene	Average_log2fc
SMARCB1	-6.71555
GBP2	-5.00178
CPA4	-3.35416
LBH	-3.29446
C11orf96	-3.24359
TGM2	-3.06377
PAPSS2	-3.00496
KCNB1	-2.96772
ARSJ	-2.94937
MATN2	-2.88211
THSD4	-2.85564
GPRC5B	-2.79853
LOXL4	-2.74255
NDRG1	-2.57872
CEACAM1	-2.49639
MAMLD1	-2.30495
LTBP1	-2.26989
MMP2	-2.15677
FHL2	-2.14887
SLC16A9	-2.12754
HEG1	-2.1269
PDLIM1	-2.11617
ATP8B1	-2.06475
LAMB1	-2.04636
TNC	-2.01217
SYNPO	-2.00246
PDE5A	-1.94305
SRPX2	-1.88002
ASS1	-1.85212
LGR4	-1.78597
FAT4	-1.74501
SERPINE2	-1.71461
L1CAM	-1.71136
VSTM2L	-1.68191
SPARC	-1.67513
DEPTOR	-1.64285
SDC4	-1.63166
GPR56	-1.60636
FZD7	-1.58447
DUSP5	-1.58189
PREX1	-1.51524
CALCRL	-1.49552
ARL4D	-1.47569
SCD5	-1.47025
EPS8	-1.45557
PPL	-1.43972
CDH3	-1.43856
CDKN2B	-1.42416
SULF2	-1.42042
PMP22	-1.40733
NDRG4	-1.40504
CORO2B	-1.40379
SH3BP5	-1.39917
FSTL1	-1.39739
MOB3C	-1.39523
CHST11	-1.35691
MFGE8	-1.35435
SH3RF1	-1.34405
HTRA1	-1.32885
SHC2	-1.32339
CRYAB	-1.31582
TSPAN15	-1.3072
CRIM1	-1.26181
SOX13	-1.26127
EFNA1	-1.25892
GALNT10	-1.25851
BCAR3	-1.24745
LHFPL2	-1.23291
LIMA1	-1.22769
DAAM1	-1.21554
VASN	-1.21526
SEMA7A	-1.21254
S100A16	-1.20731
ITGA3	-1.20271
MFSD6	-1.19963
IGFBP2	-1.19745
UBASH3B	-1.19688
PRSS23	-1.17757
PELI1	-1.16147
PXDC1	-1.15539
CYR61	-1.15195
GPC6	-1.14964
IGFBP4	-1.14522
DOCK4	-1.14214
ITGB5	-1.14071
AFAP1	-1.13908
RAB3B	-1.13194
C15orf52	-1.12862
PGM2L1	-1.12861
CSRP1	-1.12011
GALNT7	-1.10133
PALLD	-1.09351
CNTNAP3	-1.08964
FBN1	-1.08939
TAGLN2	-1.08399
CP	-1.06615
ENDOD1	-1.04772
MVP	-1.03662
C10orf54	-1.02976
FMNL2	-1.02143
PLEKHA2	-1.0207
ARRB1	-1.0183
SLITRK5	-1.00599
CPE	-1.00588
TLE1	-1.00466
TMEM158	-1.00046
RBPMS	-0.98594
CCDC159	-0.979363
TMEM65	-0.977422
CSF1	-0.969083
IL4R	-0.954357
JUN	-0.943433
STK17A	-0.933586
CTNNAL1	-0.930064
DDAH1	-0.928072
CTSL2	-0.924485
PARP9	-0.922998
DST	-0.91831
ANXA4	-0.912757
CBLB	-0.912755
FLNA	-0.910447
PAM	-0.898044
BMP1	-0.892793
ALCAM	-0.886815
PLA2G4A	-0.883262
SPATS2L	-0.878889
FZD4	-0.87552
CTSB	-0.87516
HLA-B	-0.873694
SH3BP4	-0.869331
CNTNAP3B	-0.868678
FOXO1	-0.866554
PPFIBP1	-0.863014
COL18A1	-0.858357
KIAA0494	-0.851118
B3GNT2	-0.848794
SPECC1	-0.838479
CPD	-0.831949
RHOB	-0.814961
NANOS1	-0.8135
SYNE2	-0.811717
TP53INP1	-0.805601
RHOBTB3	-0.804743
NUAK1	-0.80251
IFI6	-0.796945
MMP15	-0.796328
CDON	-0.793383
ST5	-0.79242
KLHDC8B	-0.788004
MRC2	-0.788
CORO2A	-0.785437
SLC12A2	-0.784387
STARD10	-0.77847
PEA15	-0.774315
EPB41L1	-0.773588
FGF2	-0.772875
ANXA2	-0.770186
CTIF	-0.766054
NIPAL3	-0.748826
CAP2	-0.74703
ATP2B4	-0.744902
PDLIM7	-0.744004
CLU	-0.741111
GLCE	-0.74043
TANC1	-0.740067
PARVA	-0.739756
ANTXR1	-0.739314
ACSS2	-0.731737
DENND5B	-0.728164
SSBP2	-0.727242
DTX3L	-0.725587
SEL1L3	-0.718168
RASAL2	-0.716237
CLIC4	-0.712121
TMOD3	-0.706352
RRAGD	-0.689168
STX3	-0.68476
MXRA8	-0.684688
ITGAV	-0.6846
MAP1B	-0.683277
EXT1	-0.682208
CDKN1A	-0.67798
ZMIZ1	-0.676104
APOL6	-0.674988
TBC1D1	-0.654361
SYNJ2	-0.650646
SPATA13	-0.644627
B2M	-0.643824
TSPAN14	-0.64236
IL6ST	-0.635719
PDIA5	-0.634773
ARHGAP10	-0.629545
WDFY2	-0.628934
ABCA1	-0.620148
PLS3	-0.616651
LOXL2	-0.614628
SH3D19	-0.610547
CNN3	-0.606398
TIAM1	-0.605602
FOXO4	-0.604362
JAK1	-0.603538
JUP	-0.602039
C15orf39	-0.600404
PLCD3	-0.600155
PINK1	-0.599962
OSBPL9	-0.599371
SEC14L2	-0.596949
CYSTM1	-0.594392
MYH9	-0.592037
G6PD	-0.5905
IQGAP1	-0.588099
EHD4	-0.587887
APP	-0.585754
ACTN1	-0.578917
CPPED1	-0.57794
ITM2B	-0.574607
TRAK1	-0.574172
CTDSPL	-0.573189
MOSPD1	-0.572608
REEP5	-0.572603
CARHSP1	-0.56931
PDP1	-0.560759
NEBL	-0.560661
P4HA2	-0.560234
F11R	-0.558625
HOMER3	-0.553746
SEC24D	-0.550553
MEGF9	-0.546621
ATP7B	-0.545774
DNAJC15	-0.544489
MSN	-0.544385
SLC22A18	-0.543697
UBL3	-0.541305
MACF1	-0.532438
ITSN1	-0.527456
LGALS3BP	-0.525698
CALM1	-0.524782
SDC3	-0.524743
PLEKHM1	-0.524377
GPC1	-0.520761
SAMHD1	-0.519034
CHMP4B	-0.507455
LOC100861402	-0.501772
MGST3	-0.500361
SMURF2	-0.500208
FAM65C	-0.494459
BACH1	-0.494301
RHOC	-0.491084
FER	-0.488786
CERS6	-0.477892
HIBADH	-0.477607
SETD7	-0.468818
HEATR5A	-0.466273
CHPF2	-0.46487
CKAP4	-0.46267
TULP4	-0.462323
CAST	-0.461364
ANKRD13A	-0.460999
MAPKAPK2	-0.460656
ACTN4	-0.45871
ITGA5	-0.45711
ARSA	-0.453369
EDEM1	-0.451176
PTRF	-0.450572
LEPROT	-0.443345
COMMD7	-0.441939
PCMTD1	-0.440787
ADAM9	-0.434346
HCFC1R1	-0.434116
ANKRD50	-0.433667
SPTLC2	-0.433288
TSPAN3	-0.432694
NADSYN1	-0.426758
EHBP1	-0.418742
OPTN	-0.416971
ARL6IP5	-0.416019
FAM13B	-0.414863
MKL2	-0.41427
ACAA1	-0.40693
MYL6	-0.406557
KIAA0319L	-0.402586
HLA-A	-0.392688
RTN4	-0.388455
UBE2H	-0.38584
RALA	-0.382365
ILK	-0.379878
CYLD	-0.377791
C6orf62	-0.373528
TRIO	-0.373243
QSOX1	-0.369429
LRRFIP1	-0.368421
ZC3H7B	-0.351739
CTNND1	-0.349014
RHBDD2	-0.347358
CYTH3	-0.343743
RCN1	-0.340463
C10orf118	-0.336794
TTYH3	-0.336384
RAB11FIP5	-0.335939
CORO1C	-0.329632
RIOK3	-0.329472
PPP1R2	-0.327603
LUZP1	-0.324072
MAGED1	-0.323969
ERGIC1	-0.32272
FAM127A	-0.322088
SIK3	-0.318543
PPP2CB	-0.318405
GABARAP	-0.314158
TPGS2	-0.314115
YWHAZ	-0.314046
OAZ1	-0.312578
ARPC5	-0.30942
CTNNB1	-0.304379
ZNF609	-0.303642
COMT	-0.301473
KDM5B	-0.292954
KDM4B	-0.2917
CTTNBP2NL	-0.2855
WDTC1	-0.277196
CAPN2	-0.259746
CD81	-0.244075
SEC22B	-0.230602
MED1	0.219858
BAZ1B	0.232185
POGK	0.239114
FAM208B	0.249766
MANF	0.256115
SMCR8	0.269671
LRRC58	0.270034
BYSL	0.282825
RRN3	0.28447
ADNP2	0.285118
PTP4A1	0.286478
NAA15	0.28671
TCERG1	0.287856
ABCE1	0.290528
ZNF518B	0.291805
PNN	0.294864
WBSCR22	0.295903
GTPBP4	0.297486
WDR3	0.299139
NOL11	0.304855
VPS4A	0.308086
PCF11	0.310402
DPAGT1	0.310687
SDAD1	0.312636
ASF1A	0.313013
ADCY3	0.313494
GART	0.313666
URB1	0.317063
GNL3	0.317605
FADS1	0.320742
CCDC47	0.321147
C1orf109	0.323337
NUPL1	0.330004
PCNT	0.33243
DDX55	0.334685
NUP205	0.338627
AHCTF1	0.339877
DONSON	0.340746
ZFP30	0.340915
NOP58	0.343657
DDX51	0.343874
PUS7	0.345083
NUP107	0.345592
ORC3	0.348455
CD320	0.350375
DNAJA3	0.350598
PPAT	0.359878
LMNB2	0.360732
KDELC2	0.361138
CASP8AP2	0.361573
WRN	0.363376
ABHD15	0.366277
SEPHS1	0.36725
POLRMT	0.370225
PIGU	0.375527
PDCD11	0.379504
SRXN1	0.382492
NBEAL2	0.383818
NUP153	0.387052
PRPF4	0.387291
SNRPA	0.388174
SDCCAG3	0.388417
RPP25	0.388558
RPF2	0.394334
NLN	0.394809
NCAPD3	0.410587
FAM83D	0.411967
TMEM48	0.416925
MAK16	0.422217
TIGD1	0.427595
UBE2S	0.429092
DCK	0.430924
ZNF569	0.431017
TEAD4	0.4338
MYC	0.433928
NOP16	0.436156
PTRH2	0.440274
LTV1	0.441993
NUP85	0.444568
SACS	0.447446
CDC20	0.44949
CKS2	0.44974
NOP2	0.450932
EPOR	0.454927
SEC11C	0.457722
MIS18A	0.460269
NCAPD2	0.460463
C15orf23	0.464265
CCDC86	0.467327
REEP4	0.471193
DHRS13	0.471569
CCNF	0.47886
TIPIN	0.479277
H2AFX	0.483201
SNHG3	0.48472
PRR11	0.493576
TSPYL2	0.495338
POLD3	0.497955
HCN3	0.4999
ODF2	0.503907
ZNF354B	0.506058
CKS1B	0.510744
ARHGAP19	0.510772
TACC3	0.51628
MMS22L	0.518031
KIF22	0.519308
ZNF367	0.521699
STIL	0.522892
GCLM	0.527317
ZNF239	0.530746
SNHG1	0.53224
ANLN	0.533876
PER3	0.534601
CDC6	0.538155
FANCG	0.540137
DDX39A	0.540324
NAT8L	0.540384
MCM6	0.542198
SRD5A3	0.543814
PRX	0.544661
DBF4	0.546218
BUB1	0.546468
CEP55	0.547258
AVPI1	0.54726
TPX2	0.55245
DDX11	0.555042
MCM4	0.555421
RRM2	0.558034
ORC6	0.559858
MCM2	0.567441
PSRC1	0.569228
FOXM1	0.571906
NCAPG2	0.573038
MELK	0.579225
PPP1R3E	0.582568
BAI2	0.584525
KIFC1	0.586047
KIF11	0.5877
SGOL2	0.590049
CDCA8	0.592558
C3orf14	0.597683
KIF4A	0.597844
CCNA2	0.599941
WDR76	0.609542
CHAF1B	0.610888
ASF1B	0.617632
NUSAP1	0.618652
POLR3G	0.620507
SPAG5	0.623076
TOP2A	0.624921
NDC80	0.625422
MYBL2	0.626504
PER1	0.628843
PLK1	0.630009
TRIP13	0.63243
MKI67	0.634905
CCNB1	0.635592
BRI3BP	0.640325
GINS2	0.640751
ARRDC2	0.643268
SAPCD2	0.648278
UBE2C	0.652155
B4GALNT1	0.653115
TMEM194A	0.661394
NCAPG	0.674435
WDR62	0.675737
TTK	0.682089
NQO2	0.683132
FMNL1	0.686546
CENPF	0.690187
PAQR4	0.690247
FGFR4	0.693181
ARHGAP11A	0.695696
NEK2	0.701966
GTSE1	0.70214
HJURP	0.711216
OIP5	0.712757
KIF15	0.712895
HMOX1	0.718152
SLC29A1	0.718809
ORC1	0.733302
PKMYT1	0.737045
TNNI3	0.744827
BIRC5	0.746283
CDCA5	0.746578
AURKB	0.751024
KIF2C	0.755824
BRCA1	0.767634
PBK	0.78509
XRCC2	0.787612
CENPE	0.799442
CDT1	0.800824
DLGAP5	0.805855
SKA1	0.808822
HMMR	0.811807
TMEM121	0.824434
FCHO1	0.83039
EXO1	0.859756
SKA3	0.87136
SH2D5	0.925978
E2F2	0.936276
TMEM52	1.02813
NRARP	1.03779
KREMEN2	1.06703
