## Supplementary material for "Renal medullary carcinomas depend upon *SMARCB1* loss and are sensitive to proteasome inhibition"

### Sheet: 7 Venn
Supp Table 7: Venn of RNAi, CRISPR-Cas9 and small molecule screens
CLF_PEDS0005_T2A				CLF_PEDS0005_T2B
Names	total	elements		Names	total	elements
compound crispr rnai	21	PSMB1 CDK1 MTOR XPO1 BRD4 KIF11 PSMD1 KPNB1 CDK6 TOP2A CDK9 PSMB2 ARF1 PSMB5 BIRC5 PLK1 CDK2 RRM1 ATP1A1 PSMD2 CUL1		compound crispr rnai	27	PSMB1 CDK1 MTOR XPO1 BRD4 KIF11 PSMD1 KPNB1 CDK6 TOP2A BCL2L1 PSMB2 NAMPT ARF1 HSP90B1 PSMB5 CDK7 RHOA MCL1 BIRC5 PLK1 VDAC2 RRM1 ATP1A1 PSMD2 CUL1 TOP1
compound crispr	14	HMGCR CDK4 CMPK1 CHEK1 VDAC1 ATP6V0A1 BRD2 ATP1B3 NAMPT HSP90B1 CDK7 NAE1 SKP1 TOP1		compound crispr	16	CMPK1 CHEK1 VDAC1 ATP1B4 ATP6V0A1 BRD2 CDK9 ATP1B3 BCL2L2 PDE4A NAE1 ASAH2 EGFR SKP1 HSP90AA1 PIK3CA
compound rnai	5	PDE4D PIK3CB BCL2L1 RHOA MCL1		compound rnai	1	PIK3CB
crispr rnai	35	RPL10 POLA1 ACTB PRKCI AURKB USP7 KDM1A RAC1 DDB1 EWSR1 RPL7 INTS4 MYC TTK RPL7A UBA1 SFPQ VCP RPS6 FNTB USP5 POLA2 EIF3G DNMT1 CLTC MED14 PSENEN NUPL1 AURKA RAN PPP3R2 WEE1 NEDD8 POLE HMGCS1		crispr rnai	31	RPL10 POLA1 ACTB RPTOR AURKB USP7 DDB1 EWSR1 RPL7 INTS4 KLF5 TTK RPL7A UBA1 EHMT2 SFPQ VCP RPS6 MLST8 POLA2 EIF3G CLTC MED14 NUPL1 AURKA RAN PPP3R2 NEDD8 POLE HMGCS1 HDAC3
compound	46	ACER2 TOP2B GPX4 RASAL1 TYMS ATP1A4 BCL2 CDK16 ATP1B4 ATP1A3 DCLK1 PIK3CD SLC7A11 BRD3 CDK5 MAP2K2 CDK17 BRDT LRRK2 PAK4 ATP1A2 BCL2L2 AKT1 ASAH2B MAPK1 CHEK2 ATP5L2 PLK3 PDE4A PIK3CG ASAH2 VDAC2 ASAH1 MAP2K1 EGFR IKBKB PPID ACER3 PDE4B CDKL5 HSP90AA1 PIK3CA ATP1B2 ACER1 ATP1B1 ERBB2		compound	42	ACER2 HMGCR TOP2B GPX4 CDK4 RASAL1 TYMS ATP1A4 PDE4D BCL2 CDK16 ATP1A3 DCLK1 PIK3CD SLC7A11 BRD3 CDK5 MAP2K2 CDK17 BRDT LRRK2 PAK4 ATP1A2 AKT1 ASAH2B MAPK1 CHEK2 ATP5L2 PLK3 PIK3CG ASAH1 MAP2K1 IKBKB PPID CDK2 ACER3 PDE4B CDKL5 ATP1B2 ACER1 ATP1B1 ERBB2
crispr	54	VDR FAAH CEACAM5 RPTOR TXN UGCG DNM1 IL12RB1 DIABLO GLS TP53 PLA2G4B MEN1 RARA PLA2G4D SCARB1 SPTLC1 FNTA RICTOR USP10 RAD51 MET ATR TNFRSF8 CSNK1A1 FASN EHMT2 HSP90AB1 KRAS MLST8 PDGFRA PDK2 EHMT1 GLI1 NPEPPS IKBKE LYPLA1 CA9 JMJD6 HDAC1 DLL4 AKT2 TIAM1 SP1 RAB6A DHFR MAPKAP1 PPP2CA PRKDC USP9X EZH2 PGK1 ERBB3 HDAC3		crispr	61	VDR FAAH CYP17A1 CEACAM5 TXN DNM1 IL12RB1 MAGEA3 SSTR3 TP53 CLTB TNF MEN1 TRPV4 SPTLC1 TASP1 FNTA RICTOR USP10 RAD51 MYC ATR TNFRSF8 CDC25C CSNK1A1 CERS1 FASN HSP90AB1 FNTB SHH CDC25B CSNK2A1 USP5 ABL2 EHMT1 NPEPPS IKBKE CERS5 CA9 DNMT1 DOT1L JMJD6 PSENEN UCHL5 SLC2A1 WEE1 SP1 RAB6A DHFR SPTLC2 MAPKAP1 PPP2CA FLT3 PRKDC CA7 CERS2 KDM6B NR3C1 PGK1 ERBB3 HSPA1A
rnai	11	PTK2 STAT5B KLF5 EIF5B PI4KB CA6 TACC3 ARG1 CASP8AP2 CA7 CDC25A		rnai	15	PRKCI CPT1A STAT5B EP300 FGFR4 IGF1R EIF5B ETV1 PI4KB CA6 FGFR2 ESR2 IL6 CASP8AP2 WRN
COMBINED
CDK1	cell cycle
CDK6	cell cycle
KIF11	cell cycle
PLK1	cell cycle
CUL1	UPS
PSMB1	UPS
PSMB2	UPS
PSMB5	UPS
PSMD1	UPS
PSMD2	UPS
KPNB1	nuclear export
XPO1	nuclear export
MTOR	Other
ARF1	Other
ATP1A1	Other
BIRC5	Other
BRD4	Other
TOP2A	Other
RRM1	Other
