## Supplementary material for "Renal medullary carcinomas depend upon *SMARCB1* loss and are sensitive to proteasome inhibition"

### Sheet: 8 GO GSEA
Supplemental Data File 8: Gene Ontology Gene Set Enrichment Analysis
	gene_set	p-value	Adjusted p-value	Significant (in gene set)	Non-significant (in gene set)	Significant (not in gene set)	Non-significant (not in gene set)	set_size	odds_ratio
25	GO_UBIQUITIN_LIKE_PROTEIN_LIGASE_BINDING	0	1e-05	17	225	510	33481	242	4.96015
364	GO_PROTEASOMAL_PROTEIN_CATABOLIC_PROCESS	5e-05	0.00058	14	241	513	33465	255	3.78952
484	GO_PROTEIN_UBIQUITINATION	0.00027	0.00244	21	553	506	33153	574	2.48809
607	GO_REGULATION_OF_PROTEASOMAL_PROTEIN_CATABOLIC_PROCESS	0.001	0.00733	9	154	518	33552	163	3.78539
612	GO_REGULATION_OF_PROTEASOMAL_UBIQUITIN_DEPENDENT_PROTEIN_CATABOLIC_PROCESS	0.00109	0.0079	8	125	519	33581	133	4.14101
612	GO_REGULATION_OF_PROTEASOMAL_UBIQUITIN_DEPENDENT_PROTEIN_CATABOLIC_PROCESS	0.00109	0.0079	8	125	519	33581	133	4.14101
148	GO_NUCLEAR_UBIQUITIN_LIGASE_COMPLEX	0.00271	0.01061	4	34	523	33672	38	7.5744
843	GO_PROTEIN_K11_LINKED_UBIQUITINATION	0.00725	0.03805	3	23	524	33683	26	8.38442
180	GO_UBIQUITIN_LIGASE_COMPLEX	0.01289	0.04153	9	232	518	33474	241	2.50687
914	GO_PROTEIN_UBIQUITINATION_INVOLVED_IN_UBIQUITIN_DEPENDENT_PROTEIN_CATABOLIC_PROCESS	0.01083	0.0525	6	114	521	33592	120	3.39347
106	GO_UBIQUITIN_LIKE_PROTEIN_CONJUGATING_ENZYME_ACTIVITY	0.00893	0.07449	3	25	524	33681	28	7.71321
1077	GO_REGULATION_OF_PROTEIN_UBIQUITINATION_INVOLVED_IN_UBIQUITIN_DEPENDENT_PROTEIN_CATABOLIC_PROCESS	0.02013	0.0829	5	96	522	33610	101	3.35349
1112	GO_REGULATION_OF_UBIQUITIN_PROTEIN_LIGASE_ACTIVITY	0.02175	0.08662	2	13	525	33693	15	9.87341
1166	GO_PROTEIN_K48_LINKED_UBIQUITINATION	0.02672	0.10167	3	39	524	33667	42	4.94231
1191	GO_PROTEIN_POLYUBIQUITINATION	0.02803	0.10441	8	224	519	33482	232	2.30402
175	GO_UBIQUITIN_LIKE_PROTEIN_TRANSFERASE_ACTIVITY	0.03755	0.19277	11	374	516	33332	385	1.89991
