## Supplementary material for "Renal medullary carcinomas depend upon *SMARCB1* loss and are sensitive to proteasome inhibition"

### Sheet: 10 GSEA
Supp Table 10: Fishers Exact GSEA with Gene Ontology biological processes
	gene_set	p-value	Adjusted p-value	Significant (in gene set)	Non-significant (in gene set)	Significant (not in gene set)	Non-significant (not in gene set)	set_size	odds_ratio
1	GO_CELL_CYCLE	0	0	38	1140	25	32985	1178	43.98
2	GO_CELL_CYCLE_PROCESS	0	0	36	932	27	33193	968	47.4864
3	GO_MITOTIC_CELL_CYCLE	0	0	32	661	31	33464	693	52.2594
4	GO_ORGANELLE_FISSION	0	0	28	406	35	33719	434	66.4414
5	GO_MITOTIC_NUCLEAR_DIVISION	0	0	25	300	38	33825	325	74.1776
6	GO_CHROMOSOME_SEGREGATION	0	0	22	214	41	33911	236	85.0287
7	GO_SISTER_CHROMATID_SEGREGATION	0	0	18	137	45	33988	155	99.235
8	GO_CELL_DIVISION	0	0	22	392	41	33733	414	46.1751
9	GO_REGULATION_OF_CELL_CYCLE_PROCESS	0	0	23	491	40	33634	514	39.3881
10	GO_NUCLEAR_CHROMOSOME_SEGREGATION	0	0	18	178	45	33947	196	76.2854
11	GO_REGULATION_OF_CELL_CYCLE	0	0	25	844	38	33281	869	25.9424
12	GO_MITOTIC_SISTER_CHROMATID_SEGREGATION	0	0	13	69	50	34056	82	128.327
13	GO_REGULATION_OF_MITOTIC_CELL_CYCLE	0	0	19	414	44	33711	433	35.1619
14	GO_REGULATION_OF_NUCLEAR_DIVISION	0	0	13	138	50	33987	151	64.0335
15	GO_REGULATION_OF_CHROMOSOME_SEGREGATION	0	0	11	67	52	34058	78	107.531
16	GO_CHROMOSOME_ORGANIZATION	0	0	21	846	42	33279	867	19.6684
17	GO_REGULATION_OF_MICROTUBULE_BASED_PROCESS	0	0	14	206	49	33919	220	47.0444
18	GO_MICROTUBULE_BASED_PROCESS	0	0	17	441	46	33684	458	28.2277
19	GO_REGULATION_OF_ORGANELLE_ORGANIZATION	0	0	22	1034	41	33091	1056	17.1723
20	GO_CELL_CYCLE_CHECKPOINT	0	0	13	162	50	33963	175	54.5085
21	GO_REGULATION_OF_CELL_DIVISION	0	0	14	236	49	33889	250	41.0279
22	GO_REGULATION_OF_CELL_CYCLE_PHASE_TRANSITION	0	0	14	288	49	33837	302	33.5684
23	GO_CHROMOSOME_LOCALIZATION	0	0	9	46	54	34079	55	123.475
24	GO_SISTER_CHROMATID_COHESION	0	0	10	85	53	34040	95	75.5605
25	GO_NEGATIVE_REGULATION_OF_ORGANELLE_ORGANIZATION	0	0	14	333	49	33792	347	28.9936
26	GO_REGULATION_OF_MICROTUBULE_POLYMERIZATION_OR_DEPOLYMERIZATION	0	0	11	149	52	33976	160	48.2364
27	GO_NEGATIVE_REGULATION_OF_CELLULAR_COMPONENT_ORGANIZATION	0	0	16	607	47	33518	623	18.798
28	GO_REGULATION_OF_PROTEIN_COMPLEX_DISASSEMBLY	0	0	11	182	52	33943	193	39.4519
29	GO_NEGATIVE_REGULATION_OF_CELL_CYCLE_PROCESS	0	0	11	185	52	33940	196	38.8087
30	GO_NEGATIVE_REGULATION_OF_CYTOSKELETON_ORGANIZATION	0	0	11	187	52	33938	198	38.3914
31	GO_POSITIVE_REGULATION_OF_TRANSFERASE_ACTIVITY	0	0	15	555	48	33570	570	18.902
32	GO_REGULATION_OF_CYTOSKELETON_ORGANIZATION	0	0	14	447	49	33678	461	21.5264
33	GO_REGULATION_OF_SISTER_CHROMATID_SEGREGATION	0	0	8	53	55	34072	61	93.5081
34	GO_MITOTIC_SPINDLE_ORGANIZATION	0	0	8	54	55	34071	62	91.7737
35	GO_MICROTUBULE_CYTOSKELETON_ORGANIZATION	0	0	12	289	51	33836	301	27.5481
36	GO_NEGATIVE_REGULATION_OF_CELL_CYCLE	0	0	13	382	50	33743	395	22.9664
37	GO_METAPHASE_PLATE_CONGRESSION	0	0	7	32	56	34093	39	133.176
38	GO_REGULATION_OF_CHROMOSOME_ORGANIZATION	0	0	11	235	52	33890	246	30.5066
39	GO_REGULATION_OF_CELLULAR_PROTEIN_CATABOLIC_PROCESS	0	0	11	239	52	33886	250	29.9924
40	GO_MITOTIC_CELL_CYCLE_CHECKPOINT	0	0	9	118	54	34007	127	48.0325
41	GO_POSITIVE_REGULATION_OF_PROTEIN_METABOLIC_PROCESS	0	0	19	1350	44	32775	1369	10.4836
42	GO_REGULATION_OF_PROTEIN_MODIFICATION_PROCESS	0	0	20	1544	43	32581	1564	9.81474
43	GO_SPINDLE_CHECKPOINT	0	0	6	17	57	34108	23	211.195
44	GO_REGULATION_OF_TRANSFERASE_ACTIVITY	0	0	16	859	47	33266	875	13.1835
45	GO_POSITIVE_REGULATION_OF_PROTEIN_MODIFICATION_PROCESS	0	0	17	1022	46	33103	1039	11.9704
46	GO_POSITIVE_REGULATION_OF_CELL_CYCLE	0	0	11	293	52	33832	304	24.4258
47	GO_NEGATIVE_REGULATION_OF_PROTEIN_COMPLEX_DISASSEMBLY	0	0	9	142	54	33983	151	39.8862
48	GO_POSITIVE_REGULATION_OF_CELL_CYCLE_PROCESS	0	0	10	217	53	33908	227	29.4826
49	GO_NEGATIVE_REGULATION_OF_MITOTIC_CELL_CYCLE	0	0	9	172	54	33953	181	32.9002
50	GO_REGULATION_OF_PROTEIN_CATABOLIC_PROCESS	0	0	11	351	52	33774	362	20.3547
51	GO_ORGANELLE_LOCALIZATION	0	0	11	366	52	33759	377	19.5118
52	GO_REGULATION_OF_PHOSPHORUS_METABOLIC_PROCESS	0	0	18	1480	45	32645	1498	8.82297
53	GO_DNA_INTEGRITY_CHECKPOINT	0	0	8	124	55	34001	132	39.8839
54	GO_REGULATION_OF_PROTEASOMAL_UBIQUITIN_DEPENDENT_PROTEIN_CATABOLIC_PROCESS	0	0	8	125	55	34000	133	39.5636
55	GO_NEGATIVE_REGULATION_OF_CELL_CYCLE_PHASE_TRANSITION	0	0	8	127	55	33998	135	38.9383
56	GO_PROTEIN_COMPLEX_SUBUNIT_ORGANIZATION	0	0	17	1349	46	32776	1366	8.97915
57	GO_POSITIVE_REGULATION_OF_CATALYTIC_ACTIVITY	0	0	17	1368	46	32757	1385	8.8493
58	GO_CELL_CYCLE_PHASE_TRANSITION	0	0	9	234	54	33891	243	24.1389
59	GO_REGULATION_OF_PROTEASOMAL_PROTEIN_CATABOLIC_PROCESS	0	0	8	155	55	33970	163	31.878
60	GO_CYTOSKELETON_ORGANIZATION	0	0	13	744	50	33381	757	11.6654
61	GO_CELLULAR_RESPONSE_TO_DNA_DAMAGE_STIMULUS	0	0	12	603	51	33522	615	13.0805
62	GO_POSITIVE_REGULATION_OF_PHOSPHORUS_METABOLIC_PROCESS	0	0	14	943	49	33182	957	10.0536
63	GO_REGULATION_OF_PROTEOLYSIS	0	0	12	652	51	33473	664	12.0798
64	GO_NEGATIVE_REGULATION_OF_PROTEIN_METABOLIC_PROCESS	0	0	14	986	49	33139	1000	9.60272
65	GO_PROTEIN_COMPLEX_BIOGENESIS	0	0	14	987	49	33138	1001	9.59271
66	GO_REGULATION_OF_CATABOLIC_PROCESS	0	0	12	662	51	33463	674	11.8937
67	GO_POSITIVE_REGULATION_OF_MOLECULAR_FUNCTION	0	0	17	1618	46	32507	1635	7.42488
68	GO_CELL_CYCLE_G2_M_PHASE_TRANSITION	0	0	7	123	56	34002	130	34.5549
69	GO_POSITIVE_REGULATION_OF_CELLULAR_COMPONENT_ORGANIZATION	0	0	14	1032	49	33093	1046	9.16196
70	GO_REGULATION_OF_KINASE_ACTIVITY	0	0	12	707	51	33418	719	11.1217
71	GO_MITOTIC_SPINDLE_ASSEMBLY	0	0	5	32	58	34093	37	91.8454
72	GO_PROTEIN_MODIFICATION_BY_SMALL_PROTEIN_CONJUGATION_OR_REMOVAL	0	0	12	759	51	33366	771	10.3436
73	GO_SIGNAL_TRANSDUCTION_IN_RESPONSE_TO_DNA_DAMAGE	0	0	6	84	57	34041	90	42.6579
74	GO_PROTEASOMAL_PROTEIN_CATABOLIC_PROCESS	0	0	8	245	55	33880	253	20.1143
75	GO_POSITIVE_REGULATION_OF_ORGANELLE_ORGANIZATION	0	0	10	505	53	33620	515	12.5612
76	GO_MACROMOLECULAR_COMPLEX_ASSEMBLY	0	0	14	1221	49	32904	1235	7.69954
77	GO_POSITIVE_REGULATION_OF_CELLULAR_PROTEIN_CATABOLIC_PROCESS	0	0	7	173	56	33952	180	24.5318
78	GO_NEGATIVE_REGULATION_OF_CELLULAR_PROTEIN_CATABOLIC_PROCESS	0	0	5	50	58	34075	55	58.75
79	GO_NEGATIVE_REGULATION_OF_CELL_DIVISION	0	0	5	51	58	34074	56	57.5964
80	GO_SIGNAL_TRANSDUCTION_BY_P53_CLASS_MEDIATOR	0	0	6	111	57	34014	117	32.2561
81	GO_POSITIVE_REGULATION_OF_KINASE_ACTIVITY	0	1e-05	9	434	54	33691	443	12.9382
82	GO_PHOSPHATE_CONTAINING_COMPOUND_METABOLIC_PROCESS	0	1e-05	16	1797	47	32328	1813	6.12425
83	GO_SPINDLE_ASSEMBLY	0	1e-05	5	59	58	34066	64	49.775
84	GO_POSITIVE_REGULATION_OF_CHROMOSOME_ORGANIZATION	0	1e-05	6	125	57	34000	131	28.6316
85	GO_NEGATIVE_REGULATION_OF_CHROMOSOME_SEGREGATION	0	1e-05	4	23	59	34102	27	100.522
86	GO_CELL_PROLIFERATION	0	1e-05	10	620	53	33505	630	10.1963
87	GO_ANAPHASE_PROMOTING_COMPLEX_DEPENDENT_CATABOLIC_PROCESS	0	1e-05	5	69	58	34056	74	42.5487
88	GO_REGULATION_OF_CELLULAR_PROTEIN_LOCALIZATION	0	2e-05	9	486	54	33639	495	11.536
89	GO_POSITIVE_REGULATION_OF_PROTEIN_CATABOLIC_PROCESS	0	2e-05	7	238	56	33887	245	17.7978
90	GO_NEGATIVE_REGULATION_OF_MITOTIC_NUCLEAR_DIVISION	0	2e-05	4	28	59	34097	32	82.5593
91	GO_PROTEIN_CATABOLIC_PROCESS	0	2e-05	9	512	54	33613	521	10.9417
92	GO_MEIOTIC_CELL_CYCLE	0	2e-05	6	152	57	33973	158	23.527
93	GO_REGULATION_OF_CENTROSOME_CYCLE	0	3e-05	4	32	59	34093	36	72.2309
94	GO_PROTEIN_PHOSPHORYLATION	0	3e-05	11	877	52	33248	888	8.01965
95	GO_NEGATIVE_REGULATION_OF_CHROMOSOME_ORGANIZATION	0	3e-05	5	83	58	34042	88	35.3573
96	GO_ATTACHMENT_OF_SPINDLE_MICROTUBULES_TO_KINETOCHORE	0	3e-05	3	7	60	34118	10	243.7
97	GO_REGULATION_OF_ATTACHMENT_OF_SPINDLE_MICROTUBULES_TO_KINETOCHORE	0	3e-05	3	7	60	34118	10	243.7
98	GO_MITOTIC_DNA_INTEGRITY_CHECKPOINT	0	3e-05	5	86	58	34039	91	34.1209
99	GO_REGULATION_OF_CYCLIN_DEPENDENT_PROTEIN_KINASE_ACTIVITY	0	3e-05	5	86	58	34039	91	34.1209
100	GO_NEGATIVE_REGULATION_OF_PROTEIN_MODIFICATION_PROCESS	0	4e-05	9	561	54	33564	570	9.97148
101	GO_REGULATION_OF_CELL_CYCLE_ARREST	0	4e-05	5	92	58	34033	97	31.89
102	GO_PROTEIN_UBIQUITINATION	0	5e-05	9	564	54	33561	573	9.91755
103	GO_PHOSPHORYLATION	0	5e-05	12	1135	51	32990	1147	6.83908
104	GO_POSITIVE_REGULATION_OF_PROTEIN_MODIFICATION_BY_SMALL_PROTEIN_CONJUGATION_OR_REMOVAL	0	5e-05	6	176	57	33949	182	20.3044
105	GO_NEGATIVE_REGULATION_OF_PROTEIN_CATABOLIC_PROCESS	0	5e-05	5	94	58	34031	99	31.2096
106	GO_NEGATIVE_REGULATION_OF_NUCLEAR_DIVISION	0	5e-05	4	39	59	34086	43	59.2542
107	GO_CELLULAR_RESPONSE_TO_STRESS	0	5e-05	13	1377	50	32748	1390	6.18336
108	GO_REGULATION_OF_PROTEIN_UBIQUITINATION_INVOLVED_IN_UBIQUITIN_DEPENDENT_PROTEIN_CATABOLIC_PROCESS	0	5e-05	5	96	58	34029	101	30.5576
109	GO_MICROTUBULE_BASED_MOVEMENT	0	5e-05	6	180	57	33945	186	19.8509
110	GO_REPRODUCTION	0	5e-05	12	1157	51	32968	1169	6.70456
111	GO_PROTEIN_SUMOYLATION	0	5e-05	5	97	58	34028	102	30.2417
112	GO_MOVEMENT_OF_CELL_OR_SUBCELLULAR_COMPONENT	0	5e-05	12	1161	51	32964	1173	6.68065
113	GO_ORGANELLE_ASSEMBLY	0	6e-05	8	430	55	33695	438	11.3979
114	GO_REGULATION_OF_PROTEIN_SERINE_THREONINE_KINASE_ACTIVITY	0	6e-05	8	431	55	33694	439	11.3711
115	GO_POSITIVE_REGULATION_OF_MITOTIC_NUCLEAR_DIVISION	0	6e-05	4	42	59	34083	46	55.017
116	GO_NEGATIVE_REGULATION_OF_MOLECULAR_FUNCTION	0	7e-05	11	981	52	33144	992	7.14702
117	GO_REGULATION_OF_EXIT_FROM_MITOSIS	0	8e-05	3	11	60	34114	14	155.064
118	GO_ACTIVATION_OF_ANAPHASE_PROMOTING_COMPLEX_ACTIVITY	0	8e-05	3	11	60	34114	14	155.064
119	GO_POSITIVE_REGULATION_OF_MITOTIC_CELL_CYCLE	0	8e-05	5	109	58	34016	114	26.9029
120	GO_MACROMOLECULE_CATABOLIC_PROCESS	0	9e-05	10	815	53	33310	825	7.71154
121	GO_ESTABLISHMENT_OF_LOCALIZATION_IN_CELL	0	0.0001	13	1480	50	32645	1493	5.73493
122	GO_PROTEIN_UBIQUITINATION_INVOLVED_IN_UBIQUITIN_DEPENDENT_PROTEIN_CATABOLIC_PROCESS	0	0.00011	5	115	58	34010	120	25.4947
123	GO_POSITIVE_REGULATION_OF_CELL_DIVISION	0	0.00011	5	116	58	34009	121	25.2742
124	GO_REGULATION_OF_INTRACELLULAR_SIGNAL_TRANSDUCTION	0	0.00012	13	1504	50	32621	1517	5.63927
125	GO_CHROMOSOME_SEPARATION	0	0.00012	3	13	60	34112	16	131.2
126	GO_POSITIVE_REGULATION_OF_PROTEOLYSIS	0	0.00012	7	339	56	33786	346	12.458
127	GO_REGULATION_OF_CELL_CYCLE_G2_M_PHASE_TRANSITION	0	0.00012	4	52	59	34073	56	44.4237
128	GO_POSITIVE_REGULATION_OF_NUCLEAR_DIVISION	0	0.00013	4	53	59	34072	57	43.5843
129	GO_MEIOTIC_CELL_CYCLE_PROCESS	0	0.00013	5	122	58	34003	127	24.027
130	GO_POSITIVE_REGULATION_OF_CATABOLIC_PROCESS	1e-05	0.00017	7	359	56	33766	366	11.757
131	GO_POSITIVE_REGULATION_OF_CELL_CYCLE_PHASE_TRANSITION	1e-05	0.00022	4	61	59	34064	65	37.8594
132	GO_NEGATIVE_REGULATION_OF_CELLULAR_CATABOLIC_PROCESS	1e-05	0.00022	5	137	58	33988	142	21.3869
133	GO_REGULATION_OF_CELL_PROLIFERATION	1e-05	0.00024	12	1371	51	32754	1383	5.62132
134	GO_DNA_PACKAGING	1e-05	0.00025	5	141	58	33984	146	20.7777
135	GO_REGULATION_OF_PROTEIN_MODIFICATION_BY_SMALL_PROTEIN_CONJUGATION_OR_REMOVAL	1e-05	0.00026	6	251	57	33874	257	14.2059
136	GO_RESPONSE_TO_ABIOTIC_STIMULUS	1e-05	0.00026	10	931	53	33194	941	6.7272
137	GO_NEGATIVE_REGULATION_OF_PHOSPHORYLATION	1e-05	0.00027	7	388	56	33737	395	10.8689
138	GO_RETROGRADE_VESICLE_MEDIATED_TRANSPORT_GOLGI_TO_ER	1e-05	0.00032	4	68	59	34057	72	33.9551
139	GO_POSITIVE_REGULATION_OF_CHROMOSOME_SEGREGATION	1e-05	0.00033	3	20	60	34105	23	85.2625
140	GO_POSITIVE_REGULATION_OF_CELL_PROLIFERATION	1e-05	0.00034	9	756	54	33369	765	7.35648
141	GO_PEPTIDYL_AMINO_ACID_MODIFICATION	1e-05	0.00034	9	756	54	33369	765	7.35648
142	GO_MICROTUBULE_ORGANIZING_CENTER_ORGANIZATION	1e-05	0.00034	4	70	59	34055	74	32.983
143	GO_INTRACELLULAR_SIGNAL_TRANSDUCTION	1e-05	0.00037	12	1440	51	32685	1452	5.34069
144	GO_POSITIVE_REGULATION_OF_CELL_CYCLE_ARREST	1e-05	0.00037	4	72	59	34053	76	32.065
145	GO_POSITIVE_REGULATION_OF_DNA_METABOLIC_PROCESS	1e-05	0.0004	5	158	58	33967	163	18.5328
146	GO_CYTOKINESIS	1e-05	0.00041	4	74	59	34051	78	31.1965
147	GO_CHROMOSOME_CONDENSATION	2e-05	0.00045	3	23	60	34102	26	74.1348
148	GO_REGULATION_OF_MAPK_CASCADE	2e-05	0.00045	8	597	55	33528	605	8.16884
149	GO_SINGLE_ORGANISM_CELLULAR_LOCALIZATION	2e-05	0.00055	9	810	54	33315	819	6.85494
150	GO_REGULATION_OF_DNA_METABOLIC_PROCESS	2e-05	0.00056	6	293	57	33832	299	12.1545
151	GO_G2_DNA_DAMAGE_CHECKPOINT	2e-05	0.00062	3	26	60	34099	29	65.575
152	GO_NEGATIVE_REGULATION_OF_PROTEOLYSIS	2e-05	0.00063	6	300	57	33825	306	11.8684
153	GO_ANTIGEN_PROCESSING_AND_PRESENTATION_OF_PEPTIDE_OR_POLYSACCHARIDE_ANTIGEN_VIA_MHC_CLASS_II	2e-05	0.00066	4	85	59	34040	89	27.1505
154	GO_DNA_METABOLIC_PROCESS	2e-05	0.00066	8	633	55	33492	641	7.69599
155	GO_NEGATIVE_REGULATION_OF_CATABOLIC_PROCESS	3e-05	0.00072	5	182	58	33943	187	16.0776
156	GO_NEGATIVE_REGULATION_OF_CYCLIN_DEPENDENT_PROTEIN_KINASE_ACTIVITY	3e-05	0.00073	3	28	60	34097	31	60.8875
157	GO_CENTROMERE_COMPLEX_ASSEMBLY	3e-05	0.00073	3	28	60	34097	31	60.8875
158	GO_RESPONSE_TO_ORGANIC_CYCLIC_COMPOUND	3e-05	0.00076	9	851	54	33274	860	6.51665
159	GO_REGULATION_OF_PROTEIN_LOCALIZATION	3e-05	0.00077	9	853	54	33272	862	6.50098
160	GO_NEGATIVE_REGULATION_OF_TRANSFERASE_ACTIVITY	3e-05	0.00087	6	321	57	33804	327	11.0851
161	GO_CYTOSKELETON_DEPENDENT_CYTOKINESIS	3e-05	0.00094	3	31	60	34094	34	54.9903
162	GO_REGULATION_OF_PROTEIN_LOCALIZATION_TO_NUCLEUS	4e-05	0.00098	5	196	58	33929	201	14.923
163	GO_REGULATION_OF_CELL_DEATH	4e-05	0.00106	11	1366	52	32759	1377	5.07305
164	GO_NEGATIVE_REGULATION_OF_PHOSPHORUS_METABOLIC_PROCESS	4e-05	0.00106	7	497	56	33628	504	8.45775
165	GO_CELL_DEATH	4e-05	0.0012	9	908	54	33217	917	6.0971
166	GO_POSITIVE_REGULATION_OF_LIGASE_ACTIVITY	5e-05	0.00121	4	102	59	34023	106	22.6142
167	GO_REGULATION_OF_CELLULAR_LOCALIZATION	5e-05	0.00138	10	1160	53	32965	1170	5.36191
168	GO_DNA_CONFORMATION_CHANGE	5e-05	0.00144	5	215	58	33910	220	13.5966
169	GO_CENTROSOME_CYCLE	6e-05	0.00147	3	37	60	34088	40	46.0649
170	GO_RESPONSE_TO_RADIATION	6e-05	0.0016	6	363	57	33762	369	9.79034
171	GO_CELLULAR_CATABOLIC_PROCESS	6e-05	0.00165	10	1188	53	32937	1198	5.23108
172	GO_NEGATIVE_REGULATION_OF_PROTEIN_SERINE_THREONINE_KINASE_ACTIVITY	8e-05	0.00201	4	118	59	34007	122	19.5386
173	GO_REGULATION_OF_LIGASE_ACTIVITY	8e-05	0.00213	4	120	59	34005	124	19.2119
174	GO_NEGATIVE_REGULATION_OF_RESPONSE_TO_STIMULUS	8e-05	0.00213	10	1228	53	32897	1238	5.05454
175	GO_POSITIVE_REGULATION_OF_FIBROBLAST_PROLIFERATION	0.0001	0.00246	3	45	60	34080	48	37.8667
176	GO_RESPONSE_TO_LIGHT_STIMULUS	0.00011	0.00271	5	249	58	33876	254	11.7283
177	GO_REGULATION_OF_ORGANELLE_ASSEMBLY	0.00012	0.0029	4	131	59	33994	135	17.593
178	GO_KINETOCHORE_ORGANIZATION	0.00012	0.00297	2	7	61	34118	9	159.803
179	GO_NEGATIVE_REGULATION_OF_CELL_DEATH	0.00012	0.00301	8	806	55	33319	814	6.0129
180	GO_PEPTIDYL_LYSINE_MODIFICATION	0.00014	0.00335	5	262	58	33863	267	11.1421
181	GO_CELLULAR_MACROMOLECULAR_COMPLEX_ASSEMBLY	0.00014	0.00344	7	611	56	33514	618	6.85638
182	GO_PROTEOLYSIS	0.00014	0.00348	9	1059	54	33066	1068	5.20397
183	GO_REGULATION_OF_REACTIVE_OXYGEN_SPECIES_METABOLIC_PROCESS	0.00015	0.00357	4	140	59	33985	144	16.4576
184	GO_REGULATION_OF_SPINDLE_CHECKPOINT	0.00015	0.00357	2	8	61	34117	10	139.824
185	GO_MYELIN_MAINTENANCE	0.00015	0.00357	2	8	61	34117	10	139.824
186	GO_CATABOLIC_PROCESS	0.00016	0.00383	11	1603	52	32522	1614	4.29174
187	GO_NEGATIVE_REGULATION_OF_CELL_COMMUNICATION	0.00017	0.00394	9	1081	54	33044	1090	5.09467
188	GO_REGENERATION	0.00017	0.00399	4	145	59	33980	149	15.8878
189	GO_CELLULAR_RESPONSE_TO_UV	0.00021	0.0049	3	59	60	34066	62	28.8695
190	GO_CELLULAR_PROTEIN_COMPLEX_ASSEMBLY	0.00025	0.00579	5	299	58	33826	304	9.75262
191	GO_G1_DNA_DAMAGE_CHECKPOINT	0.00026	0.0061	3	64	60	34061	67	26.6102
192	GO_ANTIGEN_PROCESSING_AND_PRESENTATION_OF_PEPTIDE_ANTIGEN	0.00029	0.0066	4	167	59	33958	171	13.7858
193	GO_REGULATION_OF_CELLULAR_COMPONENT_BIOGENESIS	0.00029	0.0066	7	688	56	33437	695	6.07504
194	GO_POSITIVE_REGULATION_OF_CELLULAR_PROTEIN_LOCALIZATION	0.0003	0.00677	5	311	58	33814	316	9.37299
195	GO_POSITIVE_REGULATION_OF_MITOTIC_SISTER_CHROMATID_SEPARATION	0.0003	0.00679	2	12	61	34113	14	93.2049
196	GO_POSITIVE_REGULATION_OF_TELOMERE_CAPPING	0.0003	0.00679	2	12	61	34113	14	93.2049
197	GO_REGULATION_OF_UBIQUITIN_PROTEIN_LIGASE_ACTIVITY	0.00035	0.00773	2	13	61	34112	15	86.0328
198	GO_DNA_DAMAGE_RESPONSE_SIGNAL_TRANSDUCTION_RESULTING_IN_TRANSCRIPTION	0.00035	0.00773	2	13	61	34112	15	86.0328
199	GO_POSITIVE_REGULATION_OF_RESPONSE_TO_STIMULUS	0.00035	0.00773	11	1754	52	32371	1765	3.90405
200	GO_REGULATION_OF_FIBROBLAST_PROLIFERATION	0.00035	0.00781	3	71	60	34054	74	23.9817
