## Supplementary material for "Renal medullary carcinomas depend upon *SMARCB1* loss and are sensitive to proteasome inhibition"

### Sheet: 11 Primers
Supp Table 11: Primers
qRTPCR	Name	Direction
GACGACGGCGAGTTCTACAT	SMARCB1v1 ex1-2	fwd
TAGTCGCCTCCAGAGTGAGG	SMARCB1v1 ex1-2	rev
TACCCCTCACTCTGGAGGC	SMARCB1v1 ex2-3	fwd
TCTCTTCCACTTCCGAGGCT	SMARCB1v1 ex2-3	rev
TGTGTCCATCAGCACAGAGC	SMARCB1v1 ex3-4	fwd
TACCCACTGGCTGTTCCTCT	SMARCB1v1 ex3-4	rev
CATGGGCCGAGACAAGAAGA	SMARCB1v1 ex4-5	fwd
AGCTTCTGCCCATCGATCTC	SMARCB1v1 ex4-5	rev
ACATGGAGATCGATGGGCAG	SMARCB1v1 ex5-6	fwd
GGGGTAGGACTCGATCTGCT	SMARCB1v1 ex5-6	rev
TGCCATCAGACAGCAGATCG	SMARCB1v1 ex6-7	fwd
CAAACTGGTCCACCAGGGAA	SMARCB1v1 ex6-7	rev
AGCTGAGCTGGCATCAGAAG	SMARCB1v1 ex7-8	fwd
TGTTCCGGATGGCAATCTCC	SMARCB1v1 ex7-8	rev
