## Supplementary material for "Renal medullary carcinomas depend upon *SMARCB1* loss and are sensitive to proteasome inhibition"

### Sheet: 12 sgRNA sequences
Supp Table 12: sgRNA sequences
Target sgRNA sequences	Name
AATTGTCTTGTCCCTATCGA	pXPR_BRD003 luciferase
CGGCTCAGCTCCTTTACGGG	pXPR_BRD003 UBE2C guide 1
GGGCGTGAGGAACTTCACTG	pXPR_BRD003 UBE2C guide 4
GTCTACTACGTGGACAGTGA	pXPR_BRD003 PSMB5 guide 1
CGTGAAGGGAACCGGATTTC	pXPR_BRD003 PSMB5 guide 4
